# *Toxoplasma gondii* encodes an array of TBC-domain containing proteins including an essential regulator that targets Rab2 in the secretory pathway

**DOI:** 10.1101/2023.05.28.542599

**Authors:** Justin J. Quan, Lachezar A. Nikolov, Jihui Sha, James A. Wohlschlegel, Peter J. Bradley

## Abstract

*Toxoplasma gondii* resides in its intracellular niche by employing a series of specialized secretory organelles that play roles in invasion, host-cell manipulation and parasite replication. Rab GTPases are major regulators of the parasite’s secretory traffic that function as nucleotide dependent molecular switches to control vesicle trafficking. While many of the Rab proteins have been characterized in *T. gondii*, precisely how these Rabs are regulated remains poorly understood. To better understand the parasite’s secretory traffic, we investigated the entire family of Tre2–Bub2–Cdc16 (TBC)-domain containing proteins, which are known to be involved in vesicle fusion and secretory protein trafficking. We first determined the localization of all 18 TBC-domain containing proteins to discrete regions of the secretory pathway or other vesicles in the parasite. We then use an auxin-inducible degron approach to demonstrate that the protozoan-specific TgTBC9 protein that localizes to the ER is essential for parasite survival. Knockdown of TgTBC9 results in parasite growth arrest and affects the organization of the ER and Golgi apparatus. We show that the conserved dual-finger active site in the TBC-domain of the protein is critical for its GTPase-activating protein (GAP) function and that the *P. falciparum* orthologue of TgTBC9 can rescue the lethal knockdown. We additionally show by immunoprecipitation and yeast two hybrid analyses that TgTBC9 directly binds Rab2, indicating that this TBC-Rab pair controls ER to Golgi traffic in the parasite. Together, these studies identify the first essential TBC protein described in any protozoan, provide new insight into intracellular vesicle trafficking in *T. gondii*, and reveal promising targets for the design of novel therapeutics that can specifically target apicomplexan parasites.
