## Supplemental Table 4 for "*Toxoplasma gondii* encodes an array of TBC-domain containing proteins including an essential regulator that targets Rab2 in the secretory pathway"

### Sheet: Table S4
Table S4. Oligonucleotides used in this study.
Purpose	Name	Description	Sequence (5'-3')
TgTBC6 (TGGT1_237280) tagging	P1	237280-C-terminal-tagging-HDR_F	TCTCATTTCTCTGATTGAAGTCTGGATTTTGCAAACGGAAGGAAGTGGAGGACGGGAATT
	P2	237280-C-terminal-tagging-HDR_F	GTACCCAAAGAGGCGCACGTGTAACCATCATAACGGCGCGACGGCCAGTGAATTGTAATA
	P3	237280-tagging-pU6-Universal gRNA_F	AAGTTGTTGGCCGCTTCGCTTCCACG
	P4	237280-tagging-pU6-Universal gRNA_R	AAAACGTGGAAGCGAAGCGGCCAACA
TgTBC13 (TGGT1_221710) tagging	P5	221710-C-terminal-tagging-HDR_F	GCGCAAGATGGAGAGAGAAAACGGAGAGATCGAGGTACAGGGAAGTGGAGGACGGGAATT
	P6	221710-C-terminal-tagging-HDR_R	GAAGGATAAAGCAGAACGCCAGACACTCTATGGGTCTCCGACGGCCAGTGAATTGTAATA
	P7	221710-tagging-pU6-Universal gRNA_F	AAGTTAACCGGCGCTAAGCTGCCTGG
	P8	221710-tagging-pU6-Universal gRNA_R	AAAACCAGGCAGCTTAGCGCCGGTTA
TgTBC5 (TGGT1_250680) tagging	P9	250680-C-terminal-tagging-HDR_F	AGACTCTGACAGCGTGGCCAGAGGTACCGCGTTACCAGGGGGAAGTGGAGGACGGGAATT
	P10	250680-C-terminal-tagging-HDR_R	TACGTATGTGGCATCTCTAACAGTGTTGCCTGCATCAGCGACGGCCAGTGAATTGTAATA
	P11	250680-tagging-pU6-Universal gRNA_F	AAGTTGCCGTCTGAAACCCGTTCAGG
	P12	250680-tagging-pU6-Universal gRNA_R	AAAACCTGAACGGGTTTCAGACGGCA
TgTBC14 (TGGT1_289820) tagging	P13	289820-C-terminal-tagging-HDR_F	CAGACACTGGACAGCGCGGGGTGCAGACATCTACGACGAAGGAAGTGGAGGACGGGAATT
	P14	289820-C-terminal-tagging-HDR_R	TCGGGCACCACAGCCACAGACTTCCGCTCTCTCGCGTCCGACGGCCAGTGAATTGTAATA
	P15	289820-tagging-pU6-Universal gRNA_F	AAGTTGAATTTCTTTGGTCCTCTGGG
	P16	289820-tagging-pU6-Universal gRNA_R	AAAACCCAGAGGACCAAAGAAATTCA
TgTBC17 (TGGT1_266830) tagging	P17	266830-C-terminal-tagging-HDR_F	AGCTCAGTGGCCGGAGAGCGAAGAGGCTTTGGTTGTCCCTGGAAGTGGAGGACGGGAATT
	P18	266830-C-terminal-tagging-HDR_R	GATCACTGCCCTCCGTATTCTCGAGAACTCCTGTTTCGCGACGGCCAGTGAATTGTAATA
	P19	266830-tagging-pU6-Universal gRNA_F	AAGTTAAGATGAGGTCTCTCTTCGGG
	P20	266830-tagging-pU6-Universal gRNA_R	AAAACCCGAAGAGAGACCTCATCTTA
TgTBC16 (TGGT1_312300) tagging	P21	312300-C-terminal-tagging-HDR_F	GGAGAAGACCGACCTTCTCAGTGCTTCAACACGCACGACGGGAAGTGGAGGACGGGAATT
	P22	312300-C-terminal-tagging-HDR_R	CAAACGCCAGCGTACACAGTGGCCGAGGATTTCCTCGGCGACGGCCAGTGAATTGTAATA
	P23	312300-tagging-pU6-Universal gRNA_F	AAGTTAATGTGCCTGTGTTCATTTAG
	P24	312300-tagging-pU6-Universal gRNA_R	AAAACTAAATGAACACAGGCACATTA
TgTBC12 (TGGT1_223640) tagging	P25	223640-C-terminal-tagging-HDR_F	CGCCTCTCTCCTCCAGTTTTTCAGACTCTTTCTCTTTCGCGGAAGTGGAGGACGGGAATT
	P26	223640-C-terminal-tagging-HDR_R	GCTTCAAGAAGGCTCTGTCGAGGTGGAGGAGACCGAAGCGACGGCCAGTGAATTGTAATA
	P27	223640-tagging-pU6-Universal gRNA_F	AAGTTACTGTACACCTGGCCTCTCTG
	P28	223640-tagging-pU6-Universal gRNA_R	AAAACAGAGAGGCCAGGTGTACAGTA
TgTBC9 (TGGT1_226550) tagging	P29	226550-C-terminal-tagging-HDR_F	CAGCGACGACGAAATCGTTTTCTCCGACGAAGAAGATGAGGGAAGTGGAGGACGGGAATT
	P30	226550-C-terminal-tagging-HDR_R	TTCCGCACATTTGGTTTCTGATTGATTCTACGATACGGCGACGGCCAGTGAATTGTAATA
	P31	226550-tagging-pU6-Universal gRNA_F	AAGTTGCTGTCACCAAGAATGTCAAG
	P32	226550-tagging-pU6-Universal gRNA_R	AAAACTTGACATTCTTGGTGACAGCA
TgTBC18 (TGGT1_213325) tagging	P33	213325-C-terminal-tagging-HDR_F	TCGTTCGTTCGACGGCCAGAATACCCAGAAAACGAGCGAGGGAAGTGGAGGACGGGAATT
	P34	213325-C-terminal-tagging-HDR_R	CTCGCCGGTATGGTCGACTGGCGTCACTGTCACTTCTCCGACGGCCAGTGAATTGTAATA
	P35	213325-tagging-pU6-Universal gRNA_F	AAGTTGAACAGCCTTTGAAACTCGGG
	P36	213325-tagging-pU6-Universal gRNA_R	AAAACCCGAGTTTCAAAGGCTGTTCA
TgTBC1 (TGGT1_275350) tagging	P37	275350-C-terminal-tagging-HDR_F	TGATGGACGAGGTTCCGGAGGTATTCGGGCAACTGTTCTAGGAAGTGGAGGACGGGAATT
	P38	275350-C-terminal-tagging-HDR_R	ACAAGGGCATTTGAACTTTGCGACTTCAAATCTCGTCTCGACGGCCAGTGAATTGTAATA
	P39	275350-tagging-pU6-Universal gRNA_F	AAGTTACAGGAGCAGTCAAAAGAGGG
	P40	275350-tagging-pU6-Universal gRNA_R	AAAACCCTCTTTTGACTGCTCCTGTA
TgTBC2 (TGGT1_274130) tagging	P41	274130-C-terminal-tagging-HDR_F	TCAGGGAGAACGCGAAAAGTGGACAGAGGGTGAGCGCGAGGGAAGTGGAGGACGGGAATT
	P42	274130-C-terminal-tagging-HDR_R	AAGAGATTACACGGCGACCCGCGAATTTCGGTAAGGGACGACGGCCAGTGAATTGTAATA
	P43	274130-tagging-pU6-Universal gRNA_F	AAGTTGTCTCGGTTGAACTTCTAGGG
	P44	274130-tagging-pU6-Universal gRNA_R	AAAACCCTAGAAGTTCAACCGAGACA
TgTBC3 (TGGT1_218870) tagging	P45	218870-C-terminal-tagging-HDR_F	GGCTCTCGACCAATCGGGGAATGTGGCCGATCCGGATGAGGGAAGTGGAGGACGGGAATT
	P46	218870-C-terminal-tagging-HDR_R	GTACCCAAAGAGGCGCACGTGTAACCATCATAACGGCGCGACGGCCAGTGAATTGTAATA
	P47	218870-tagging-pU6-Universal gRNA_F	AAGTTGCTCTGTCTTCACAGGAGTTG
	P48	218870-tagging-pU6-Universal gRNA_R	AAAACAACTCCTGTGAAGACAGAGCA
TgTBC10 (TGGT1_203910) tagging	P49	203910-C-terminal-tagging-HDR_F	CGAGTCCGTCCCTGCTTCCGCCTTGACAGGGCTCGAAGCGGGAAGTGGAGGACGGGAATT
	P50	203910-C-terminal-tagging-HDR_R	CATCTTCTGAATTGTCTCCGTTTGCGTTTCCGTTCTCGCGACGGCCAGTGAATTGTAATA
	P51	203910-tagging-pU6-Universal gRNA_F	AAGTTGTTGGCGTGTAACCGAGAAGG
	P52	203910-tagging-pU6-Universal gRNA_R	AAAACCTTCTCGGTTACACGCCAACA
TgTBC11(TGGT1_239830) tagging	P53	239830-C-terminal-tagging-HDR_F	CCCTGGCTTGGACAGTGTCGCCAGCGGGATGGGATCACCTGGAAGTGGAGGACGGGAATT
	P54	239830-C-terminal-tagging-HDR_R	CTGTCAAAATTGTGACGTGCACCGAGCATCAGGGTCGTCGACGGCCAGTGAATTGTAATA
	P55	239830-tagging-pU6-Universal gRNA_F	AAGTTAAAGATTCGTGACCCACTCCG
	P56	239830-tagging-pU6-Universal gRNA_R	AAAACGGAGTGGGTCACGAATCTTTA
TgTBC15 (TGGT1_226850) tagging	P57	226850-C-terminal-tagging-HDR_F	CGAAGAAGAGGCGGAAAGCGGCCGAGGCGAAGAGGCCGCGGGAAGTGGAGGACGGGAATT
	P58	226850-C-terminal-tagging-HDR_R	GGCAGCGCACTGCGGCGTCTCTGTCTCTTCGCCTTTACCGACGGCCAGTGAATTGTAATA
	P59	226850-tagging-pU6-Universal gRNA_F	AAGTTGTTCTGGAAGCTGGGCACAGG
	P60	226850-tagging-pU6-Universal gRNA_R	AAAACCTGTGCCCAGCTTCCAGAACA
TgTBC4 (TGGT1_285730) tagging	P61	285730-C-terminal-tagging-HDR_F	GAAGTCTCTCTTCCACGCGGCTCCAAAGCACTTGGGTCCCGGAAGTGGAGGACGGGAATT
	P62	285730-C-terminal-tagging-HDR_R	ACAGACAGGGCCAAGCAAGAGAAAGAGGAGGAGGACACCGACGGCCAGTGAATTGTAATA
	P63	285730-tagging-pU6-Universal gRNA_F	AAGTTGTTCGCTCTCCATTTCGCTTG
	P64	285730-tagging-pU6-Universal gRNA_R	AAAACAAGCGAAATGGAGAGCGAACA
TgTBC8 (TGGT1_261200) tagging	P65	261200-C-terminal-tagging-HDR_F	CAGCGAAGTCTTTGGATTCCGCAGAAGACGCAGTGCCGGAGGAAGTGGAGGACGGGAATT
	P66	261200-C-terminal-tagging-HDR_R	CCTTCAGGATTGCTTTCCACCTTTGCGCTCGACCTGTTCGACGGCCAGTGAATTGTAATA
	P67	261200-tagging-pU6-Universal gRNA_F	AAGTTGAAAGTGAACGGCACCCTAAG
	P68	261200-tagging-pU6-Universal gRNA_R	AAAACTTAGGGTGCCGTTCACTTTCA
TgTBC7 (TGGT1_216430) tagging	P69	216430-C-terminal-tagging-HDR_F	TCGCCTTCTGAAGACTCAGCGGCCGCCCCAGCAGACAAAGGGAAGTGGAGGACGGGAATT
	P70	216430-C-terminal-tagging-HDR_R	CTCGCCTGTGAAGCCACCGCCATCCCTCTGCAGCCTGGCGACGGCCAGTGAATTGTAATA
	P71	216430-tagging-pU6-Universal gRNA_F	AAGTTGAAGGCGGCGTTTCTTTCCTG
	P72	216430-tagging-pU6-Universal gRNA_R	AAAACAGGAAAGAAACGCCGCCTTCA
TgTBC9 (TGGT1_226550) Verify Tag	P73	226550-Tag-check-Fwd	CAGGGAGGAGGCAATGGAA
TgTBC12 (TGGT1_223640) Verify Tag	P74	223640-Tag-Check-Fwd	CGTGAGAAAGCGCAGAAGG
TgTBC14 (TGGT1_289820) Verify Tag	P75	289820-Tag-Check-Fwd	CTCAGAAGCTGTAGGAGGC
TgTBC13 (TGGT1_221710) Verify Tag	P76	221710-Tag-Check-Fwd	GTTGCAGCCGCGCTCTC
TgTBC10 (TGGT1_203910) Verify Tag	P77	203910-Tag-Check-Fwd	GCAACTAGAGACCGTTGGC
TgTBC5 (TGGT1_250680) Verify Tag	P78	250680-Tag-Check-Fwd	CGGAAACAAGATGCCAGTCC
TgTBC17 (TGGT1_266830) Verify Tag	P79	266830-Tag-Check-Fwd	GAGAGTCTTGGGTTCTGGC
TgTBC16 (TGGT1_312300) Verify Tag	P80	312300-Tag-Check-Fwd	CACTCAATCGAACGTCGTGC
TgTBC6 (TGGT1_237280) Verify Tag	P81	237280-Tag-Check-Fwd	GTACGAGTAGGTAGGTTGTTC
TgTBC1 (TGGT1_275350) Verify Tag	P82	275350-Tag-Check-Fwd	CGC AGA ACG AAC AGA CAG C
TgTBC3 (TGGT1_218870) Verify Tag	P83	218870-Tag-Check-Fwd	CCG GGT CAT AGA CAG CAT G
TgTBC2 (TGGT1_274130) Verify Tag	P84	274130-Tag-Check-Fwd	GTCTGGAGTTGCATCGAGC
TgTBC11 (TGGT1_239830) Verify Tag	P85	239830-Tag-Check-Fwd	CCC AGA AGA AAC GAG TCC C
TgTBC15 (TGGT1_226850) Verify Tag	P86	226850-Tag-Check-Fwd	CAG GAT TGC CGA TTC GGT C
TgTBC8 (TGGT1_261200) Verify Tag	P87	261200-Tag-Check-Fwd	CGCTGGAGTCGTCTTGTTG
TgTBC4 (TGGT1_285730) Verify Tag	P88	285730-Tag-Check-Fwd	CATGTGGAGGCTTCCTTCC
TgTBC18 (TGGT1_213325) Verify Tag	P89	213325-Tag-Check-Fwd	AAGACTTTATCGCGAGTCAGG
TgTBC7 (TGGT1_216430) Verify Tag	P90	216430-Tag-Check-Fwd	TCTCAACACCCTCATCACATG
Verify C-term Tag	P91	Tag-Check-Rev #1	CATTCGCAGACGGATCGTC
	P92	Tag-Check-Rev #2	ggcgggtttgaatgcaagg
TgTBC9 (TGGT1_226550) 238895 promoter	P93	226550-amplying-238895-UPRT-vector-Gibson-Assembly_F	agaagatgagGCGGCCGCCTGGTCTCAT
	P94	226550-amplying-238895-UPRT-vector-Gibson-Assembly_R	atccaatcatAGATCTCAAGCCAAACACTACCAGATCTTCAG
TgTBC9 (TGGT1_226550) full length cDNA	P95	226550-amplying-cDNA-Gibson-Assembly_F	cttgagatctATGATTGGATCTGAAGAGTTTTG
	P96	226550-amplying-cDNA-Gibson-Assembly_R	aggcggccgcCTCATCTTCTTCGTCGGAG
TgTBC9 (TGGT1_226550) R74A mutant construct	P97	226550-amplying-R74A-mutagenesis_F	GGACGCAGAGgcgACCTTCAAGG
	P98	226550-amplying-R74A-mutagenesis_R	AAAACAAAAATTCGTCGC
TgTBC9 (TGGT1_226550) Q101A mutant construct	P99	226550-amplying-Q101A-mutagenesis_F	GGACTACCACgcgGGCTTGGGGTTC
	P100	226550-amplying-Q101A-mutagenesis_R	TGTAGCTCCGGCCACAAG
PfTBC9 (PF3D7_0904000) 238895 promoter	P101	0904000-amplying-226550-UPRT-vetor-Gibson-Assembly_F	ggaagagtatGCGGCCGCCTGGTCTCAT
	P102	0904000-amplying-226550-UPRT-vetor-Gibson-Assembly_R	cgacaatcatAGATCTCGTGTTTGAGATGCTTTCAGAATCG
PfTBC9 (PF3D7_0904000) full length	P103	0904000-amplying-0904000_pJET-Gibson-Assembly_F	cacgagatctATGATTGTCGGTAATAAGTTTTG
	P104	0904000-amplying-0904000_pJET-Gibson-Assembly_R	aggcggccgcATACTCTTCCATTTCCCTC
PfTBC9 (PF3D7_0904000) coding-STY-UPRT	P105	0904000-amplying-0904000-UPRT-vetor-Gibson-Assembly_F	caagcctaggATTGTCGGTAATAAGTTTTGGG
	P106	0904000-amplying-0904000-UPRT-vetor-Gibson-Assembly_R	gccagcggccATGCATATGCGATGTCGAAC
PfTBC9 (PF3D7_0904000) Tubulin promoter_N-term YFP	P107	0904000-amplying-tubP_YFP-Gibson-Assembly_F	gcatatgcatGGCCGCTGGCTATTGTTC
	P108	0904000-amplying-tubP_YFP-Gibson-Assembly_R	taccgacaatCCTAGGCTTGTACAGCTCG
TbTBC9 (Tb.427.10.7680) Tubulin promoter_N-term YFP	P109	TbTBC9-amplying-0904000-UPRT-vetor-Gibson-Assembly_F	cactaaatacGCGGCCGCCTGGTCTCAT
	P110	TbTBC9-amplying-0904000-UPRT-vetor-Gibson-Assembly_R	cgttgttgatCCTAGGCTTGTACAGCTCGTCC
TbTBC9 (Tb.427.10.7680) full length gDNA	P111	TbTBC9-amplying-TbTBC9_gDNA-Gibson-Assembly_F	caagcctaggATCAACAACGGTTTAGAG
	P112	TbTBC9-amplying-TbTBC9_gDNA-Gibson-Assembly_R	aggcggccgcGTATTTAGTGTAAGTTAACCCTG
TgTBC9 (TGGT1_226550) pB27-LexA Y2H vector	P113	Vector-226550 WT_pB27-LexA-Trp1_Fwd	agaagatgagTAAGGGCCACTGGGGCCC
	P114	Vector-226550 WT_pB27-LexA-Trp1_Rev	cagatccaatTCCGGCCCCGAATTCCAG
	P115	Coding-226550 WT_pB27-LexA-Trp1_Fwd	cggggccggaATTGGATCTGAAGAGTTTTGG
	P116	Coding-226550 WT_pB27-LexA-Trp1_Rev	gtggcccttaCTCATCTTCTTCGTCGGAG
Rab2 (TGGT1_312050) pP6-Gal4 Y2H vector	P117	Vector-Rab2 ∆CC_pP6-Gal4-Leu2_Fwd	atctgcaagtTAAGGGCCACTGGGGCCC
	P118	Vector-Rab2 ∆CC_pP6-Gal4-Leu2_Rev	ggtacggcgaGGCTAGTTCTAGGATCTCTTTTTTTGGGTTTGG
	P119	Coding-Rab2 ∆CC_pP6-Gal4-Leu2_Fwd	agaactagccTCGCCGTACCAGTATCTC
	P120	Coding-Rab2 ∆CC_pP6-Gal4-Leu2_Rev	gtggcccttaACTTGCAGATCGCTGCTC
Rab2 (TGGT1_312050) Q66L mutant construct	P121	Rab2-amplying-Q66L-mutagenesis_F	TACCGCAGGActcGAGTCCTTCAG
	P122	Rab2-amplying-Q66L-mutagenesis_R	TCCCAGATTTGCAGCTTC
TgTrs85 (TGGT1_214610) tagging	P123	214610-C-terminal-tagging-HDR_F	TCGCCTTCTGAAGACTCAGCGGCCGCCCCAGCAGACAAAGGGAAGTGGAGGACGGGAATT
	P124	214610-C-terminal-tagging-HDR_R	CTCGCCTGTGAAGCCACCGCCATCCCTCTGCAGCCTGGCGACGGCCAGTGAATTGTAATA
	P125	214610-tagging-pU6-Universal gRNA_F	AAGTTGAAGGCGGCGTTTCTTTCCTG
	P126	214610-tagging-pU6-Universal gRNA_R	AAAACAGGAAAGAAACGCCGCCTTCA
TgVps9 (TGGT1_230140) tagging	P127	230140-C-terminal-tagging-HDR_F	CCCAGGAGTCGACGCGGACGCGAAACATAGTGACAGGAAAGGAAGTGGAGGACGGGAATT
	P128	230140-C-terminal-tagging-HDR_R	GGAACGCCGACGGGCAGCACCAGAAAGCAAGAACGTACCGACGGCCAGTGAATTGTAATA
	P129	230140-tagging-pU6-Universal gRNA_F	AAGTTAGTGTGGCTGGGACGAAGATG
	P130	230140-tagging-pU6-Universal gRNA_R	AAAACATCTTCGTCCCAGCCACACTA
TgCep250 (TGGT1_212880) tagging	P131	212880-C-terminal-tagging-HDR_F	CTCGGTCTCTTCCTTCTTCGAATCAAGGACCGGAGACAACGGAAGTGGAGGACGGGAATT
	P132	212880-C-terminal-tagging-HDR_R	TCTCTCTCGAATCAGGTGTCAGCTTGAGGACATCCTCGCGACGGCCAGTGAATTGTAATA
	P133	212880-tagging-pU6-Universal gRNA_F	AAGTTGAAGTGAGTCGCGCTTGTCGG
	P134	212880-tagging-pU6-Universal gRNA_R	AAAACCGACAAGCGCGACTCACTTCA
TgDer1-2 (TGGT1_217160) tagging	P135	217160-C-terminal-tagging-HDR_F	TCCCCGCCTGCTGCTCTGGATCTTCCGAGAGAATGCGGACGGAAGTGGAGGACGGGAATT
	P136	217160-C-terminal-tagging-HDR_R	TTCCGCGACAATCGCCTTCGTTCGTCCTTCTCTGGAGCCGACGGCCAGTGAATTGTAATA
	P137	217160-tagging-pU6-Universal gRNA_F	AAGTTAAAGAAAGTCAACACTGTGGG
	P138	217160-tagging-pU6-Universal gRNA_R	AAAACCCACAGTGTTGACTTTCTTTA
IMC29 (TGGT1_243200) tagging	P139	243200-C-terminal-tagging-HDR_F	CTCACGCTCAGGCAGCAGTACCCCGGACACGGCCTCAATGGAAGTGGAGGACGGGAATTC
	P140	243200-C-terminal-tagging-HDR_R	GTCACATCCGTATACACGGTTCTATGAGCAGATTCCGTCGACGGCCAGTGAATTGTAATA
	P141	243200-tagging-pU6-Universal gRNA_F	AAGTTGCTCCGTTTCTGGTGTGTCTG
	P142	243200-tagging-pU6-Universal gRNA_R	AAAACAGACACACCAGAAACGGAGCA
Synthetic genes
	Name	Description	Sequence (5'-3')
	PfTBC9 (PF3D7_0904000) gene block	gBlock (IDT) used to complement TgTBC9 (TgGT1_226550) with Plasmodium ortholog PfTBC9 (PF3D7_0904000)	ATGATTGTCGGTAATAAGTTTTGGGATGAAGAGAAGGATGCTCCCATCCTTAAACGCAATGCAAATTATATTAACCGGGAGAATTGTGAGTACATTTGCAAGCGGGCCGAGCACTTCTATGAAATTATGCTTTCTTATATTAAGGAAGATATTGATGTGGAAATTAAAGAGGACTGTAACGATAAAGAGATTTTGCGGATTATTAAGCTGGATGCAGAACGGACTTTTAATAAAGAAGAGAATAGGTCTCTTCTGATCCAGGTTCTTCAGTCTATTTATCCGATTACTAATGATTACCACCAAGGCATTAGCTTTATCTCTAGTTTTCTTCTTCTGTTTCTCGAGCCAAAAGAGGTCGTCAAGATCATTACCGGACTGCATAAATATTACCTCCCAGGT…
