## Supplemental Table 2 for "*Toxoplasma gondii* encodes an array of TBC-domain containing proteins including an essential regulator that targets Rab2 in the secretory pathway"

### Sheet: Table S2
Table S2. RootA TBC Sequences
Gene ID	Gene ID (New Identifier)	Designation	Organism	Full Protein Sequence	TBC catalytic domain	TBC domain range	Protein Length	Full Protein Sequence	TBC catalytic domain
PF3D7_0904000	PF3D7_0904000	PfTBC-RootA	Plasmodium falciparum	MIVGNKFWDEEKDAPILKRNANYINRENCEYICKRAEHFYEIMLSYIKEDIDVEIKEDCNDKEILRIIKLDAERTFNKEENRSLLIQVLQSIYPITNDYHQGISFISSFLLLFLEPKEVVKIITGLHKYYLPGYFKAMPKAYVRDSRVFLSILNIFHPKLYEHIKNLITPEAFVSKWFIGLNVHVLTFESLMLFFENLLKEGEIFLFKYSIALCKTLEKEIINTSDVSKLLALLRLDQKLFPNDYKVSEGQEIGEFFLNIIHTARTVDLSNINLDKLREEAYEQMRLEEERRKQIEMERLLTDDEIIFSDEEEDFTQAEDAPESETAGVEDENEGEIKYTEDENEKKNDKNEIVAETKNVEDMKDAKNHDMKYAHTEEIKNMDNIGKGDNEEPKNTNEK…	KDAPILKRNANYINRENCEYICKRAEHFYEIMLSYIKEDIDVEIKEDCNDKEILRIIKLDAERTFNKEENRSLLIQVLQSIYPITNDYHQGISFISSFLLLFLEPKEVVKIITGLHKYYLPGYFKAMPKAYVRDSRVFLSILNIFHPKLYEHIKNLITPEAFVSKWFIGLNVHVLTFESLMLFFENLLKEGEIFLFKYSIALCKTLEKEIINTS	12-225	426	>PfTBC-RootAMIVGNKFWDEEKDAPILKRNANYINRENCEYICKRAEHFYEIMLSYIKEDIDVEIKEDCNDKEILRIIKLDAERTFNKEENRSLLIQVLQSIYPITNDYHQGISFISSFLLLFLEPKEVVKIITGLHKYYLPGYFKAMPKAYVRDSRVFLSILNIFHPKLYEHIKNLITPEAFVSKWFIGLNVHVLTFESLMLFFENLLKEGEIFLFKYSIALCKTLEKEIINTSDVSKLLALLRLDQKLFPNDYKVSEGQEIGEFFLNIIHTARTVDLSNINLDKLREEAYEQMRLEEERRKQIEMERLLTDDEIIFSDEEEDFTQAEDAPESETAGVEDENEGEIKYTEDENEKKNDKNEIVAETKNVEDMKDAKNHDMKYAHTEEIKNMDNIGK…	>PfTBC-RootAKDAPILKRNANYINRENCEYICKRAEHFYEIMLSYIKEDIDVEIKEDCNDKEILRIIKLDAERTFNKEENRSLLIQVLQSIYPITNDYHQGISFISSFLLLFLEPKEVVKIITGLHKYYLPGYFKAMPKAYVRDSRVFLSILNIFHPKLYEHIKNLITPEAFVSKWFIGLNVHVLTFESLMLFFENLLKEGEIFLFKYSIALCKTLEKEIINTS
Tb927.10.7680	Tb927.10.7680	TbTBC-RootA	Trypanosoma brucei brucei TREU927	MINNGLEADKPRTLKEFAETTGLKMEQAKKCFDGFGGYAPALASFAQSYTTLPDNFFEDKERAVKNAAVINAELKLIYKRAREIKERSGEGDKDVWGSYYKHLATLAPKQQEKQPPSAPPQPTEPPKSIFGFCSAAFPTQSPATVNFGFGEAPVNSTGSQTSGKPNFQGFGQAAKPVEKTNDKPRTEQVKYCKPKYFTGPFFDMPLFWEEEVEALCPLLNLNGGFLEENRGGLRGRLERWVTKASFYRQPVQYIEIDDEDEETVRVIIKDADRTFFHPDHRKKFVSFLNAMSHEFKAYGQAMSYLAGICLLVLNEEETAAVLRFVSKEYIPGHWAAEAVGFATSAWVVEHFMKRKFPDVAKHLEDLKFWPDTYLQKILTGLCVHVLSFKDLFVFLDLFI…	LNGGFLEENRGGLRGRLERWVTKASFYRQPVQYIEIDDEDEETVRVIIKDADRTFFHPDHRKKFVSFLNAMSHEFKAYGQAMSYLAGICLLVLNEEETAAVLRFVSKEYIPGHWAAEAVGFATSAWVVEHFMKRKFPDVAKHLEDLKFWPDTYLQKILTGLCVHVLSFKDLFVFLDLFIDGGINFLIKFCLAVVERFRSSILRVK	221-425	530	>TbTBC-RootAMINNGLEADKPRTLKEFAETTGLKMEQAKKCFDGFGGYAPALASFAQSYTTLPDNFFEDKERAVKNAAVINAELKLIYKRAREIKERSGEGDKDVWGSYYKHLATLAPKQQEKQPPSAPPQPTEPPKSIFGFCSAAFPTQSPATVNFGFGEAPVNSTGSQTSGKPNFQGFGQAAKPVEKTNDKPRTEQVKYCKPKYFTGPFFDMPLFWEEEVEALCPLLNLNGGFLEENRGGLRGRLERWVTKASFYRQPVQYIEIDDEDEETVRVIIKDADRTFFHPDHRKKFVSFLNAMSHEFKAYGQAMSYLAGICLLVLNEEETAAVLRFVSKEYIPGHWAAEAVGFATSAWVVEHFMKRKFPDVAKHLEDLKFWPDTYLQKILTGLCVHVLS…	>TbTBC-RootALNGGFLEENRGGLRGRLERWVTKASFYRQPVQYIEIDDEDEETVRVIIKDADRTFFHPDHRKKFVSFLNAMSHEFKAYGQAMSYLAGICLLVLNEEETAAVLRFVSKEYIPGHWAAEAVGFATSAWVVEHFMKRKFPDVAKHLEDLKFWPDTYLQKILTGLCVHVLSFKDLFVFLDLFIDGGINFLIKFCLAVVERFRSSILRVK
EHI_009510	EHI_009510	EhTBC-RootA	Entamoeba histolytica	MLTQPDFWKLEEEDSLLLHNDGYLKNSIKQNAELIEKANEWYEIVMSHAEEPIPDYVIEDIENVPEGISRIIYLDVFRTL KSPVYQNPLIKLLTKCWKDFGDYAQPMCLVAAFLRLTLSENKVYKMLHVINKSEFYIPGYWKAQATGYASDAYTAMEVSK TINPSATQKILQIQPFPETFCQKFFTAIGIHVFPFCLQFDVMDKFIRGGRKFLIQLICSVIDVQGDMLLNTNAVNVIFEL LRLDKKSTPFEVIKKIVEEAEHYTQVNNFDIVKMRQEMYDLHLKKRLERPPIESDSDDEIILSDDSSEDDNE	ENVPEGISRIIYLDVFRTLKSPVYQNPLIKLLTKCWKDFGDYAQPMCLVAAFLRLTLSENKVYKMLHVINKSEFYIPGYWKAQATGYASDAYTAMEVSKTINPSATQKILQIQPFPETFCQKFFTAIGIHVFPFCLQFDVMDKFIRGGRKFLIQLICSVIDVQGDMLL	62-229	312	>EhTBC-RootAMLTQPDFWKLEEEDSLLLHNDGYLKNSIKQNAELIEKANEWYEIVMSHAEEPIPDYVIEDIENVPEGISRIIYLDVFRTL KSPVYQNPLIKLLTKCWKDFGDYAQPMCLVAAFLRLTLSENKVYKMLHVINKSEFYIPGYWKAQATGYASDAYTAMEVSK TINPSATQKILQIQPFPETFCQKFFTAIGIHVFPFCLQFDVMDKFIRGGRKFLIQLICSVIDVQGDMLLNTNAVNVIFEL LRLDKKSTPFEVIKKIVEEAEHYTQVNNFDIVKMRQEMYDLHLKKRLERPPIESDSDDEIILSDDSSEDDNE	>EhTBC-RootAENVPEGISRIIYLDVFRTLKSPVYQNPLIKLLTKCWKDFGDYAQPMCLVAAFLRLTLSENKVYKMLHVINKSEFYIPGYWKAQATGYASDAYTAMEVSKTINPSATQKILQIQPFPETFCQKFFTAIGIHVFPFCLQFDVMDKFIRGGRKFLIQLICSVIDVQGDMLL
TgGT1_226550	TgGT1_226550	TgTBC5	Toxoplasma gondii	MIGSEEFWKTEADAPLLNRNADFVSKENAAEMIERARKLVDLIESGAGTDVSIELVPDCG DEGARRIFVLDAERTFKDPKHREQMVSVLQSLWPELQDYHQGLGFLVAFLLLYLPPEDVA KVAIGLHRDYVPGYFKSAPAAYVRDARVYQKLMHKFFPEVATTIEDLTCPEAYVSKWFIG MNVHVLTFEAMMLFLEAFLEKKDTFLFQFGLALLKNVQPDLVATKDVSKTLAILRLDQSL YPNTKQAEGSDQPGSFFTRIVEDAINFDLGDADIEKLREEAMEEMRLEEEKRKEREKQLG LDSDDEIVFSDEEDE	NAAEMIERARKLVDLIESGAGTDVSIELVPDCGDEGARRIFVLDAERTFKDPKHREQMVSVLQSLWPELQDYHQGLGFLVAFLLLYLPPEDVAKVAIGLHRDYVPGYFKSAPAAYVRDARVYQKLMHKFFPEVATTIEDLTCPEAYVSKWFIGMNVHVLTFEAMMLFLEAFLEKKDTFLFQFGLALLKNVQPDLVATK	28-225	315	>TgTBC5MIGSEEFWKTEADAPLLNRNADFVSKENAAEMIERARKLVDLIESGAGTDVSIELVPDCG DEGARRIFVLDAERTFKDPKHREQMVSVLQSLWPELQDYHQGLGFLVAFLLLYLPPEDVA KVAIGLHRDYVPGYFKSAPAAYVRDARVYQKLMHKFFPEVATTIEDLTCPEAYVSKWFIG MNVHVLTFEAMMLFLEAFLEKKDTFLFQFGLALLKNVQPDLVATKDVSKTLAILRLDQSL YPNTKQAEGSDQPGSFFTRIVEDAINFDLGDADIEKLREEAMEEMRLEEEKRKEREKQLG LDSDDEIVFSDEEDE	>TgTBC5NAAEMIERARKLVDLIESGAGTDVSIELVPDCGDEGARRIFVLDAERTFKDPKHREQMVSVLQSLWPELQDYHQGLGFLVAFLLLYLPPEDVAKVAIGLHRDYVPGYFKSAPAAYVRDARVYQKLMHKFFPEVATTIEDLTCPEAYVSKWFIGMNVHVLTFEAMMLFLEAFLEKKDTFLFQFGLALLKNVQPDLVATK
cgd4_2130	cgd4_2130	CpTBC-RootA	Cryptosporidium parvum	MIGSIDFWNKEAKAPLLKRNAGMFSSKLKEMVPHINRAESWLDIALNPNNDIKQLNESGNEINCNNDSLIQLDQNIEINL VDHTDNPEIDRIFKLDAERTFSDEENRIKMITVLSTIYQEIKDYHQGLGFVVAFFLLQLTPEDTVRLALSLNRYYLPGYF KTAPFNYVRDAKVFEKLLMKRYPDAAKKIEESACAEAFCSKWFVGLNVHVLPFPSLCKFFEILFEKGNLFLFQFGLSIVD VCREDILNAKDASQVLAILRLDEKVYHDLLEHKDFLGKEEERAGSFFLHLVDNALDIEITQDEVNNLREIVLEEMMQQEE KRKQIESQMNFDEDEIVFSDED	LKEMVPHINRAESWLDIALNPNNDIKQLNESGNEINCNNDSLIQLDQNIEINLVDHTDNPEIDRIFKLDAERTFSDEENRIKMITVLSTIYQEIKDYHQGLGFVVAFFLLQLTPEDTVRLALSLNRYYLPGYFKTAPFNYVRDAKVFEKLLMKRYPDAAKKIEESACAEAFCSKWFVGLNVHVLPFPSLCKFFEILFEKGNLFLFQFGLSIVDVCREDILNAK	28-250	342	>CpTBC-RootAMIGSIDFWNKEAKAPLLKRNAGMFSSKLKEMVPHINRAESWLDIALNPNNDIKQLNESGNEINCNNDSLIQLDQNIEINL VDHTDNPEIDRIFKLDAERTFSDEENRIKMITVLSTIYQEIKDYHQGLGFVVAFFLLQLTPEDTVRLALSLNRYYLPGYF KTAPFNYVRDAKVFEKLLMKRYPDAAKKIEESACAEAFCSKWFVGLNVHVLPFPSLCKFFEILFEKGNLFLFQFGLSIVD VCREDILNAKDASQVLAILRLDEKVYHDLLEHKDFLGKEEERAGSFFLHLVDNALDIEITQDEVNNLREIVLEEMMQQEE KRKQIESQMNFDEDEIVFSDED	>CpTBC-RootALKEMVPHINRAESWLDIALNPNNDIKQLNESGNEINCNNDSLIQLDQNIEINLVDHTDNPEIDRIFKLDAERTFSDEENRIKMITVLSTIYQEIKDYHQGLGFVVAFFLLQLTPEDTVRLALSLNRYYLPGYFKTAPFNYVRDAKVFEKLLMKRYPDAAKKIEESACAEAFCSKWFVGLNVHVLPFPSLCKFFEILFEKGNLFLFQFGLSIVDVCREDILNAK
TPA1_529.m04576_253_439	TpMuguga_04g00105	TpaTBC-RootA	Theileria parva	MFKEEDFWECERDSPLFSRSGLASESNLKMLLPKFRNIHRISKSILNKSNHHLLTNNNTTNNNNNSNNKGNTGESDSKID NSQNTVNSPSDNTTGEEKSVKSAATLTIPLEGDTLTIPLEGATLLSKGEGATLLSKGEGDTLLSKGEGEGDTREGAKSGN TVNSSLSPNTKDTKDTRDTRDTRDTKDTNVDREENTSTNSAATLEGANIRVPLEGANIRVPLEGANLTIPLEGDTLKGDT LKGDTLEGANSGNTVNSTVDNTKDTTENTKDIVDSVGTPAGNTAVAPFGPYTVTEHPVPPELSRLFRLDSERTFKTPQYR DQFYNNLCVVYERLGDYHQGEGFVIALLSIYLNAVEVVNVMTVMSRHYLPGYFSAKPKPYVRDSKVLMLLLERRN…	RSGLASESNLKMLLPKFRNIHRISKSILNKSNHHLLTNNNTTNNNNNSNNKGNTGESDSKIDNSQNTVNSPSDNTTGEEKSVKSAATLTIPLEGDTLTIPLEGATLLSKGEGATLLSKGEGDTLLSKGEGEGDTREGAKSGNTVNSSLSPNTKDTKDTRDTRDTRDTKDTNVDREENTSTNSAATLEGANIRVPLEGANIRVPLEGANLTIPLEGDTLKGDTLKGDTLEGANSGNTVNSTVDNTKDTTENTKDIVDSVGTPAGNTAVAPFGPYTVTEHPVPPELSRLFRLDSERTFKTPQYRDQFYNNLCVVYERLGDYHQGEGFVIALLSIYLNAVEVVNVMTVMSRHYLPGYFSAKPKPYVRDSKVLMLLLERRNHKLYDVITELIVPEAFVSKWFI…	19-463	545	>TpaTBC-RootAMFKEEDFWECERDSPLFSRSGLASESNLKMLLPKFRNIHRISKSILNKSNHHLLTNNNTTNNNNNSNNKGNTGESDSKID NSQNTVNSPSDNTTGEEKSVKSAATLTIPLEGDTLTIPLEGATLLSKGEGATLLSKGEGDTLLSKGEGEGDTREGAKSGN TVNSSLSPNTKDTKDTRDTRDTRDTKDTNVDREENTSTNSAATLEGANIRVPLEGANIRVPLEGANLTIPLEGDTLKGDT LKGDTLEGANSGNTVNSTVDNTKDTTENTKDIVDSVGTPAGNTAVAPFGPYTVTEHPVPPELSRLFRLDSERTFKTPQYR DQFYNNLCVVYERLGDYHQGEGFVIALLSIYLNAVEVVNVMTVMSRHYLPGYFSAKPKPYVR…	>TpaTBC-RootARSGLASESNLKMLLPKFRNIHRISKSILNKSNHHLLTNNNTTNNNNNSNNKGNTGESDSKIDNSQNTVNSPSDNTTGEEKSVKSAATLTIPLEGDTLTIPLEGATLLSKGEGATLLSKGEGDTLLSKGEGEGDTREGAKSGNTVNSSLSPNTKDTKDTRDTRDTRDTKDTNVDREENTSTNSAATLEGANIRVPLEGANIRVPLEGANLTIPLEGDTLKGDTLKGDTLEGANSGNTVNSTVDNTKDTTENTKDIVDSVGTPAGNTAVAPFGPYTVTEHPVPPELSRLFRLDSERTFKTPQYRDQFYNNLCVVYERLGDYHQGEGFVIALLSIYLNAVEVVNVMTVMSRHYLPGYFSAKPKPYVRDSKVLMLLLERRNHKLYDVITE…
Tc00.1047053508231.170	TcCLB.508231.170	TcTBC-RootA1	Trypanosoma cruzi	MSKVDFVADQPRPLEDFIAVTGLKLGHAKECFERFGGYAPALASFAQSYPSLPTDYFEEVGRVEKNAEVINAELKLIYRR AREIKSQSGKEDEGVWAVYYTRPSTTESKPQNFNASSADKAPKPFGSFFSFTSTTSAAPPPGPMNFGFGAQPAPSSSEAA PVSTTFGGFAQKKTTEEKKKTTNNERTVKYCEATHFTGPLFDMPLFWREEVEGRCPLLNLDKGFLEENRDVLRKRLEKWV KKAEFFVKPVQYLEVDDEDEETIRVIIKDADRTFFHPEHRNKFVNFLTAMHNEFNAYGQAMSYLAGLCLLVLSEEETAAV LRYVANVHIPGHWAAEAVGFSTTAWVVEGFMKRKFPDVAKHLEELKLWPDTYLQKVLTGLCIHVLDFKDLFVFLD…	LDKGFLEENRDVLRKRLEKWVKKAEFFVKPVQYLEVDDEDEETIRVIIKDADRTFFHPEHRNKFVNFLTAMHNEFNAYGQAMSYLAGLCLLVLSEEETAAVLRYVANVHIPGHWAAEAVGFSTTAWVVEGFMKRKFPDVAKHLEELKLWPDTYLQKVLTGLCIHVLDFKDLFVFLDLFMDGGVKFLIKYCLAIVEHFRSDLLRIK	220-424	529	>TcTBC-RootA1MSKVDFVADQPRPLEDFIAVTGLKLGHAKECFERFGGYAPALASFAQSYPSLPTDYFEEVGRVEKNAEVINAELKLIYRR AREIKSQSGKEDEGVWAVYYTRPSTTESKPQNFNASSADKAPKPFGSFFSFTSTTSAAPPPGPMNFGFGAQPAPSSSEAA PVSTTFGGFAQKKTTEEKKKTTNNERTVKYCEATHFTGPLFDMPLFWREEVEGRCPLLNLDKGFLEENRDVLRKRLEKWV KKAEFFVKPVQYLEVDDEDEETIRVIIKDADRTFFHPEHRNKFVNFLTAMHNEFNAYGQAMSYLAGLCLLVLSEEETAAV LRYVANVHIPGHWAAEAVGFSTTAWVVEGFMKRKFPDVAKHLEELKLWPDTYLQKVLTGLCI…	>TcTBC-RootA1LDKGFLEENRDVLRKRLEKWVKKAEFFVKPVQYLEVDDEDEETIRVIIKDADRTFFHPEHRNKFVNFLTAMHNEFNAYGQAMSYLAGLCLLVLSEEETAAVLRYVANVHIPGHWAAEAVGFSTTAWVVEGFMKRKFPDVAKHLEELKLWPDTYLQKVLTGLCIHVLDFKDLFVFLDLFMDGGVKFLIKYCLAIVEHFRSDLLRIK
LmjF36.6370	LmjF36.6370	LmTBC-RootA	Leishmania major	MATAAHLQKITGLKEARAKECFDAFGSYPAALASFAQSFSSIPADFFEDTTVAHKNAEKINDELRVIHRKARELKAKSGK SDAEVWKMYSAEQQALSAATAPTTQGSVPGKAPAKQANVSGALAAPSTSSASASAFGFGAAASTQTTSMPGAKPMFGFGN VATTTPKPASDAAAPISFGFGKTAATTATTATAPSVSSFGAAAEAATADLASKKPVKYCKPTHFTGPYFDMPLFWQVEVV ERAPLLNLNNGFLEAHKDELRPRLEKWVEKAAFYRKPVQYVQIEDEDEDVVRVIIKDADRTFFHPDHRRKMVAFLNAMYH EFHAYGQAMSYLAGLCMLVLTEVETAAVIRFVATEYLKGHWAAEAVGFATSAWVVEYFMQKQQPEVAKHLEKLNF…	VKYCKPTHFTGPYFDMPLFWQVEVVERAPLLNLNNGFLEAHKDELRPRLEKWVEKAAFYRKPVQYVQIEDEDEDVVRVIIKDADRTFFHPDHRRKMVAFLNAMYHEFHAYGQAMSYLAGLCMLVLTEVETAAVIRFVATEYLKGHWAAEAVGFATSAWVVEYFMQKQQPEVAKHLEKLNFWPDTYLQKILTGLCIHVLQFNELFSFLDAFMQGGMRFLIRFCLAIVEHFRSELLAIK	216-452	557	>LmTBC-RootA MATAAHLQKITGLKEARAKECFDAFGSYPAALASFAQSFSSIPADFFEDTTVAHKNAEKINDELRVIHRKARELKAKSGK SDAEVWKMYSAEQQALSAATAPTTQGSVPGKAPAKQANVSGALAAPSTSSASASAFGFGAAASTQTTSMPGAKPMFGFGN VATTTPKPASDAAAPISFGFGKTAATTATTATAPSVSSFGAAAEAATADLASKKPVKYCKPTHFTGPYFDMPLFWQVEVV ERAPLLNLNNGFLEAHKDELRPRLEKWVEKAAFYRKPVQYVQIEDEDEDVVRVIIKDADRTFFHPDHRRKMVAFLNAMYH EFHAYGQAMSYLAGLCMLVLTEVETAAVIRFVATEYLKGHWAAEAVGFATSAWVVEYFMQKQ…	>LmTBC-RootAVKYCKPTHFTGPYFDMPLFWQVEVVERAPLLNLNNGFLEAHKDELRPRLEKWVEKAAFYRKPVQYVQIEDEDEDVVRVIIKDADRTFFHPDHRRKMVAFLNAMYHEFHAYGQAMSYLAGLCMLVLTEVETAAVIRFVATEYLKGHWAAEAVGFATSAWVVEYFMQKQQPEVAKHLEKLNFWPDTYLQKILTGLCIHVLQFNELFSFLDAFMQGGMRFLIRFCLAIVEHFRSELLAIK
DDBDRAFT_0188980	DDB_G0290597	DdTBC-RootA	Dictyostelium discoideum	MLRSTDFWKDEGETSLMLQEKGFIKSEGIENIFERTSKWFELVGLKKEEIKIVEFSTDEPERIFVLDAERTFSNDINKKKLVKILTHLKKEFGDYQQGLSFVASFLMLTMDESENVALMTKINSMLPGYWKHEAIDFGTSAFTLYHILQQTHPSITKHLENNCIDAGTFCQKWFLGLCVHLLPFRYLFQFFEKFLVGGVEYLYKFSLALFTVLEKRILDAKNPQVIFAILRLDESEIKDEEIFQQILDKSDTIDISTFDLKEISKDVYERNLKKRIESAHKVHANVEEIEDCQWCLDNFPEFYCLECKQLVCQDCLDDTPTGPNETHQEDSHTLISMEEYENDRDKYKQPKSTTTTTVEKLTKDLEDLKV	IENIFERTSKWFELVGLKKEEIKIVEFSTDEPERIFVLDAERTFSNDINKKKLVKILTHLKKEFGDYQQGLSFVASFLMLTMDESENVALMTKINSMLPGYWKHEAIDFGTSAFTLYHILQQTHPSITKHLENNCIDAGTFCQKWFLGLCVHLLPFRYLFQFFEKFLVGGVEYLYKFSLALFTVLEKRILDAK	29-221	370	>DdTBC-RootAMLRSTDFWKDEGETSLMLQEKGFIKSEGIENIFERTSKWFELVGLKKEEIKIVEFSTDEPERIFVLDAERTFSNDINKKKLVKILTHLKKEFGDYQQGLSFVASFLMLTMDESENVALMTKINSMLPGYWKHEAIDFGTSAFTLYHILQQTHPSITKHLENNCIDAGTFCQKWFLGLCVHLLPFRYLFQFFEKFLVGGVEYLYKFSLALFTVLEKRILDAKNPQVIFAILRLDESEIKDEEIFQQILDKSDTIDISTFDLKEISKDVYERNLKKRIESAHKVHANVEEIEDCQWCLDNFPEFYCLECKQLVCQDCLDDTPTGPNETHQEDSHTLISMEEYENDRDKYKQPKSTTTTTVEKLTKDLEDLKV	>DdTBC-RootAIENIFERTSKWFELVGLKKEEIKIVEFSTDEPERIFVLDAERTFSNDINKKKLVKILTHLKKEFGDYQQGLSFVASFLMLTMDESENVALMTKINSMLPGYWKHEAIDFGTSAFTLYHILQQTHPSITKHLENNCIDAGTFCQKWFLGLCVHLLPFRYLFQFFEKFLVGGVEYLYKFSLALFTVLEKRILDAK
