## Supplemental Table 1 for "*Toxoplasma gondii* encodes an array of TBC-domain containing proteins including an essential regulator that targets Rab2 in the secretory pathway"

### Sheet: Table S1
Table S1. Overview of T.gondii TBC Orthology
Designation	Toxoplasm gondii	Neospora caninum	Plasmodium falciparum	Entamoeba histolytica	Trypanosoma brucei	Drosophila melanogaster	Homo sapiens	Ortholog Group
TgTBC1	TgGT1_275350	NCLIV_052790	PF3D7_1473100	EHI_006780	Tb427.05.2740	FBgn0038129	ENSG00000131374	OG6_103725
TgTBC2	TgGT1_274130	NCLIV_033610	PF3D7_1320200	EHI_091080	Tb427.06.4120	FBgn0035916	ENSG00000107021	OG6_102218
TgTBC3	TgGT1_218870	NCLIV_061510	PF3D7_0506700	EHI_010540A*	Tb427.10.8770	FBgn0262740	ENSG00000067208	OG6_101755
TgTBC4	TgGT1_285730	NCLIV_014640	PF3D7_1348500	EHI_151210	Tb427.06.2830	FBgn0038855	ENSG00000054611	OG6_101452
TgTBC5	TgGT1_250680	NCLIV_066220	PF3D7_0724000*	EHI_038840	Tb427tmp.160.2980	FBgn0029736	ENSG00000145348	OG6_104373
TgTBC6	TgGT1_237280	NCLIV_051140	PF3D7_1467900	EHI_200960		FBgn0032901	ENSG00000162065	OG6_104315
TgTBC7	TgGT1_216430	NCLIV_059820	PF3D7_1230000*	EHI_038840*		FBgn0031304	ENSG00000036054	OG6_105080
TgTBC8	TgGT1_261200	NCLIV_026190	PF3D7_1114200			FBgn0038401	ENSG00000095383	OG6_100958
TgTBC9	TgGT1_226550	NCLIV_046425	PF3D7_0904000	EHI_009510	Tb427.10.7680			OG6_114984
TgTBC10	TgGT1_203910	NCLIV_021170	PF3D7_0907200					OG6_113395
TgTBC11	TgGT1_239830	NCLIV_016470	PF3D7_0531100*					OG6_489770
TgTBC12	TgGT1_223640	NCLIV_048830	PF3D7_0323100*					OG6_491429
TgTBC13	TgGT1_221710	NCLIV_005240						OG6_168547
TgTBC14	TgGT1_289820	NCLIV_042060						OG6_142611
TgTBC15	TgGT1_226850	NCLIV_046150						OG6_491043
TgTBC16	TgGT1_312300	NCLIV_055870						OG6_125571
TgTBC17	TgGT1_266830	NCLIV_039220						OG6_489560
TgTBC18	TgGT1_213325	NCLIV_013300*						OG6_490244
*Predicted by Blast anaylsis
